# Env-antibody coevolution identifies B cell priming as the principal bottleneck to HIV-1 V2 apex broadly neutralizing antibody development

**DOI:** 10.1101/2025.05.03.652068

**Authors:** Rumi Habib, Ryan S. Roark, Hui Li, Andrew Jesse Connell, Michael P. Hogarty, Kshitij Wagh, Shuyi Wang, Lorie Marchitto, Ashwin N. Skelly, John W. Carey, Kirsten J. Sowers, Kasirajan Ayyanathan, Samantha J. Plante, Frederic Bibollet-Ruche, Younghoon Park, Colby J. Agostino, Ajay Singh, Christian L. Martella, Emily Lewis, Juliette M. Rando, Neha Chohan, Jinery Lora, Wenge Ding, Mary S. Campion, Chengyan Zhao, Weimin Liu, Yingying Li, Xuduo Li, Bo Liang, Rohan Roy Chowdhury, Khaled Amereh, Elizabeth Van Itallie, Zizhang Sheng, Amrit R. Ghosh, Katharine J. Bar, Wilton B. Williams, Kevin Wiehe, Kevin O. Saunders, Robert J. Edwards, Derek W. Cain, Mark Lewis, Facundo D. Batista, Dennis R. Burton, Raiees Andrabi, Daniel W. Kulp, Barton F. Haynes, Bette Korber, Lawrence Shapiro, Peter D. Kwong, Beatrice H. Hahn, George M. Shaw

**Affiliations:** Departments of Medicine and Microbiology, Perelman School of Medicine, University of Pennsylvania, Philadelphia, PA 19104, USA; Vaccine and Immunotherapy Center, The Wistar Institute, Philadelphia, PA 19104, USA; Aaron Diamond AIDS Research Center, Vagelos College of Physicians and Surgeons, Columbia University, New York, NY 10032, USA; Department of Biochemistry and Molecular Biophysics, Columbia University, New York, NY 10027, USA; Duke Human Vaccine Institute, Duke University School of Medicine, Durham, NC 27710, USA; Departments of Microbiology and Immunology, Harvard Medical School; The Ragon Institute of MGH, MIT and Harvard, Cambridge, MA 02139, USA; Department of Biology, Massachusetts Institute of Technology, Cambridge, MA 02139, USA; Bioqual, Inc., Rockville, MD 20850, USA; Department of Immunology and Microbiology, The Scripps Research Institute, La Jolla, CA 92037, USA; New Mexico Consortium, Los Alamos, NM 87545, USA

## Abstract

Broadly neutralizing antibodies (bNAbs) are rarely elicited during HIV-1 infection. To identify obstacles to bNAb development, we longitudinally studied 122 rhesus macaques infected by one of 16 different simian-human immunodeficiency viruses (SHIVs). We identified V2 apex as the most common bNAb target and a subset of Envs that preferentially elicited these antibodies. In 10 macaques, we delineated Env-antibody coevolution from B cell priming to bNAb development. Antibody phylogenies revealed permissive developmental pathways guided by evolving Envs that contained few mutations in or near the V2 apex C-strand, which were a sensitive indicator of apex-targeted responses. The absence of such mutations reflected a failure in bNAb priming. These results indicate that efficiency of B cell priming, and not complexities in Env-guided affinity maturation, is the primary obstacle to V2 apex bNAb elicitation in SHIV-infected macaques and identify specific HIV-1 Envs to advance as novel vaccine platforms.

**One sentence summary:** B cell priming is the primary bottleneck to HIV-1 V2 apex bNAb elicitation.
