## Supplemental Table 2 for "Env-antibody coevolution identifies B cell priming as the principal bottleneck to HIV-1 V2 apex broadly neutralizing antibody development"

### Sheet: Table S2
Table S2: Summary of rhesus V2 apex bNAbs*
RM ID	SHIV	mAb	Neutralization Phenotype (IC50s in µg/ml)																			Structural Classification
			246F3	X1632	25710	CNE55	X2278	BJOX0020000	CNE8	CE0217	TRO.11	CE1176	CH119	BG505. T332N	CAP256SU	ZM233.6	WITO.33	T250-4	Q23.17	CH505 TF	MT145K (SIVcpz)
5695	CH505	RHA1.01	0.207	0.1551	0.7389	0.35	0.3955	1.937	4.087	3.085	>50	>50	>50	0.05482	0.4477	0.01171	0.02557	0.01334	0.005301	0.463	0.129	Needle
5695	CH505	5695-b.01	0.25	>50	>50	>50	>50	1.5	>50	>50	>50	>50	>50	>50	5.6	3.3	1.7	4.4	0.002	0.18	2.5	Unknown
6561	Ce1176	6561-a.01	>50	>50	>50	>50	>50	>50	>50	>50	>50	0.078	>50	>50	>50	>50	>50	0.006	>50	>50	0.16	Combined
42056	CAP256SU	42056-a.01	>50	0.034	4.9	0.41	16	0.11	>50	>50	>50	0.067	>50	4.7	0.0066	3.2	>50	0.012	0.11	7.5	1.1	Needle
42056	CAP256SU	42056-b.01	>50	>50	0.66	>50	3.8	>50	1.3	>50	>50	>50	>50	>50	>50	4.9	>50	>50	>50	33.2	>50	Unknown
40591	CAP256SU	40591-a.01	>50	>50	25	>50	19	>50	>50	0.22	>50	0.62	>50	42	0.003	0.002	>50	0.36	1.6	>50	>50	Combined
V033	Q23.17	V033-a.01	0.03432	>50	0.02857	>50	0.7346	0.04026	>50	0.01371	>50	>50	0.11	0.01995	>50	>50	0.005775	0.2271	0.002105	>50	0.04064	Axe
T646	CH505	T646-a.01	0.036	>50	8.9	>50	10.1	>50	>50	>50	>50	>50	>50	>50	>50	32	>50	>50	0.001	1.3	>50	Needle
6070	CH505	6070-a.01	0.85	5.29	>50	>50	5.74	49	>50	>50	>50	>50	>50	>50	>50	1.94	>50	4.2	0.046	8.61	>50	Needle
41328	Q23.17	41328-a.01	>50	>50	>50	>50	4.2	>50	>50	0.27	>50	>50	>50	0.73	>50	1.6	>50	15	0.003	>50	0.29	Axe
V031	Q23.17	V031-a.01	36.73	41.32	>50	0.06968	>50	>50	16.08	>50	>50	2.451	>50	0.4893	0.2482	0.2912	>50	0.0182	0.005697	>50	19.91	Combined
44715	CH848wk36con	44715-a.01	11.09	9.21	2.54	8.69	>50	10.57	0.4	11.33	>50	34.78	>50	25.31	0.003	31.42	>50	0.005	4.94	5.7	0.27	Needle
*Adapted from Roark et al., Science 371:6525, 2021 and Roark et al., J Exp Med 222:10, 2025
											mAb IC50 (ug/mL)
										<0.1	0.1-1.0	1.0-10	10-50
